# Cross-biome microbial networks reveal functional redundancy and suggest genome reduction through functional complementarity

**DOI:** 10.1101/2022.09.11.507163

**Authors:** Fernando Puente-Sánchez, Alberto Pascual-García, Ugo Bastolla, Carlos Pedrós-Alió, Javier Tamames

**Affiliations:** Systems Biology Program, Centro Nacional de Biotecnología (CSIC). C/ Darwin 3, Campus de Cantoblanco, 28049 Madrid, Spain; Department of Aquatic Sciences and Assessment, Swedish University for Agricultural Sciences (SLU), Lennart Hjelms väg 9, 756 51, Uppsala, Sweden; Bioinformatics Unit, Centro de Biología Molecular Severo Ochoa (UAM-CSIC), C/ Nicolás Cabrera 1, Campus de Cantoblanco, 28049 Madrid, Spain; Institute of Integrative Biology, ETH-Zürich, Universitätstrasse 16, 8055, Zürich, Switzerland

## Abstract

Microbial communities are complex and dynamic entities, and their structure arises from the interplay of a multitude of factors, including the interactions of microorganisms with each other and with the environment. Since each extant community has a unique eco-evolutionary history, it might appear that contingency rather than general rules govern their assembly. In spite of this, there is evidence that some general assembly principles exist, at least to a certain extent. In this work, we sought to identify those principles by performing a cross-study, cross-biome meta-analysis of microbial occurrence data in more than 5,000 samples from ten different environmental groups. We adopted a novel algorithm that allows the same taxa to aggregate with different partners in different habitats, capturing the complexity of interactions inherent to natural microbial communities. We tried to decouple function from phylogeny, the environment, and genome size, in order to provide an unbiased characterization of phylogenetic and functional redundancy in environmental microbial assemblages. We then examined the phylogenetic and functional composition of the resulting inferred communities, and searched for global patterns of assembly both at the community level and in individual metabolic pathways.

Our analysis of the resulting microbial assemblages highlighted that environmental communities are more functionally redundant than expected by chance. This effect is greater for communities appearing in more than one environment, suggesting a link between functional redundancy and environmental adaptation. In spite of this, certain pathways are observed in fewer taxa than expected by chance, suggesting the presence of auxotrophy, and presumably cooperation among community members, which is supported by our analysis of amino acid biosynthesis pathways. Furthermore, this hypothetical cooperation may play a role in genome reduction, since we observed a negative relationship between the size of bacterial genomes and the number of taxa of the community they belong to.

Overall, our results provide a global characterization of environmental microbial communities, and offer design principles for engineering robust bacterial communities.
