## Supplementary material for "Cross-biome microbial networks reveal functional redundancy and suggest genome reduction through functional complementarity": Supplementary Data 3.tsv

Genus	# genomes in MetaCyc19
Streptococcus	512
Escherichia	403
Bacillus	211
Staphylococcus	197
Helicobacter	187
Lactobacillus	183
Acinetobacter	152
Vibrio	135
Enterococcus	132
Pseudomonas	121
Salmonella	117
Clostridium	112
Mycoplasma	112
Chlamydia	108
Streptomyces	103
Corynebacterium	96
Mycobacterium	94
Propionibacterium	93
Leptospira	88
Campylobacter	88
Bacteroides	77
Burkholderia	74
Bifidobacterium	70
Neisseria	70
Yersinia	54
Prevotella	54
Paenibacillus	52
Listeria	48
Rickettsia	45
Treponema	41
Klebsiella	40
Borrelia	37
Brucella	35
Francisella	34
Desulfovibrio	32
Haemophilus	31
Shewanella	30
Fusobacterium	30
Bartonella	29
Xanthomonas	27
Actinomyces	27
Rhizobium	27
Flavobacterium	26
Legionella	24
Nocardia	23
Eubacterium	21
Synechococcus	20
Shigella	20
Rhodococcus	19
Halorubrum	19
Serratia	18
Sulfolobus	17
Pseudoalteromonas	17
Deinococcus	17
Gordonia	17
Alteromonas	16
Halomonas	16
Ralstonia	15
Geobacillus	15
Bordetella	15
Gardnerella	15
Porphyromonas	15
Enterobacter	15
Acetobacter	15
Leuconostoc	14
Moraxella	14
Ruminococcus	14
Veillonella	14
Lactococcus	14
Chryseobacterium	14
Nocardiopsis	14
Buchnera	14
Arthrobacter	14
Capnocytophaga	13
Thermus	13
Sphingomonas	13
Sphingobium	13
Amycolatopsis	13
Prochlorococcus	13
Haloferax	13
Mannheimia	13
Bradyrhizobium	13
Thermococcus	12
Marinobacter	12
Peptoniphilus	12
Carnobacterium	12
Selenomonas	12
Pantoea	12
Sinorhizobium	12
Actinobacillus	12
Aggregatibacter	11
Anaplasma	11
Microbacterium	11
Desulfotomaculum	11
Parabacteroides	11
Geobacter	11
Thermoanaerobacter	11
Erwinia	11
Weissella	10
Spiroplasma	10
Thermotoga	10
Chlamydophila	10
Methylobacterium	10
Novosphingobium	9
Glaciecola	9
Acholeplasma	9
Brachyspira	9
Acidovorax	9
Peptoclostridium	9
Dehalococcoides	8
Citrobacter	8
Aeromonas	8
Psychrobacter	8
Myroides	8
Achromobacter	8
Alicyclobacillus	8
Methanococcus	8
Photobacterium	8
Chlorobium	8
Blattabacterium	8
Pandoraea	8
Caldicellulosiruptor	8
Mobiluncus	8
Cyanothece	8
Paracoccus	8
Methanobrevibacter	8
Agrobacterium	8
Anaerococcus	8
Brevibacillus	8
Atopobium	7
Herbaspirillum	7
Rhodopseudomonas	7
Pyrobaculum	7
Pediococcus	7
Brevibacterium	7
Wolbachia	7
Idiomarina	7
Oenococcus	7
Saccharomonospora	7
Acidithiobacillus	7
Comamonas	7
Rhodobacter	7
Haloarcula	7
Cronobacter	7
Lysinibacillus	7
Pasteurella	7
Mesorhizobium	7
Lysobacter	7
Pyrococcus	7
Halococcus	7
Arcobacter	7
Desulfitobacterium	6
Spirochaeta	6
Natrinema	6
Zymomonas	6
Edwardsiella	6
Megasphaera	6
Brevundimonas	6
Alistipes	6
Coxiella	6
Cupriavidus	6
Pseudonocardia	6
Sphingobacterium	6
Stenotrophomonas	6
Hyphomonas	6
Blautia	6
Frankia	6
Ehrlichia	6
Nostoc	6
Caulobacter	6
Pedobacter	6
Sulfitobacter	6
Oribacterium	6
Methanocaldococcus	6
Thiomicrospira	6
Meiothermus	6
Synechocystis	6
Taylorella	5
Alcanivorax	5
Roseburia	5
Nitrosomonas	5
Cellulomonas	5
Microcystis	5
Xylella	5
Providencia	5
Gluconobacter	5
Rothia	5
Ureaplasma	5
Kitasatospora	5
Thioalkalivibrio	5
Afipia	5
Hyphomicrobium	5
Methylophaga	5
Psychromonas	5
Arenimonas	5
Riemerella	5
Algoriphagus	5
Hymenobacter	5
Ruegeria	5
Desulfosporosinus	5
Leptotrichia	5
Finegoldia	5
Actinomadura	5
Brachybacterium	5
Marinomonas	5
Pectobacterium	5
Mesoplasma	5
Gluconacetobacter	5
Actinoplanes	5
Dickeya	5
Thalassospira	5
Thermodesulfobacterium	4
Anaeromyxobacter	4
Methanosarcina	4
Dialister	4
Sulfurospirillum	4
Proteus	4
Arthrospira	4
Xenorhabdus	4
Halobiforma	4
Ferrimonas	4
Collinsella	4
Janthinobacterium	4
Gemella	4
Coprococcus	4
Marinobacterium	4
Cellulophaga	4
Coprobacillus	4
Archaeoglobus	4
Thiothrix	4
Acidiphilium	4
Natronorubrum	4
Azotobacter	4
Exiguobacterium	4
Roseobacter	4
Entomoplasma	4
Rheinheimera	4
Pontibacillus	4
Hydrogenobaculum	4
Cedecea	4
Desulfobulbus	4
Faecalibacterium	4
Pseudothermotoga	4
Azospirillum	4
Rhodospirillum	4
Leifsonia	4
Dyadobacter	4
Anaerostipes	4
Variovorax	4
Planococcus	4
Eggerthella	4
Thermoanaerobacterium	4
Knoellia	4
Nitratireductor	4
Nocardioides	4
Spirosoma	4
Aquimarina	4
Thauera	4
Butyrivibrio	4
Facklamia	4
Halobacillus	4
Methanobacterium	4
Parvimonas	4
Rhodanobacter	3
Phaeobacter	3
Loktanella	3
Kingella	3
Jeotgalicoccus	3
Oceanobacillus	3
Neorickettsia	3
Maribacter	3
Methanosaeta	3
Polaromonas	3
Bdellovibrio	3
Salinicoccus	3
Photorhabdus	3
Moritella	3
Pontibacter	3
Intrasporangium	3
Cellvibrio	3
Halobacterium	3
Oceanicola	3
Slackia	3
Metallosphaera	3
Cohnella	3
Leucobacter	3
Flexibacter	3
Micromonospora	3
Actinopolyspora	3
Azoarcus	3
Dysgonomonas	3
Sulfurimonas	3
Asticcacaulis	3
Sutterella	3
Acidaminococcus	3
Clavibacter	3
Granulicella	3
Ochrobactrum	3
Virgibacillus	3
Patulibacter	3
Alkaliphilus	3
Psychroflexus	3
Natronococcus	3
Halorhabdus	3
Streptacidiphilus	3
Aerococcus	3
Desulfobacter	3
Sporolactobacillus	3
Myxococcus	3
Anabaena	3
Methylocystis	3
Chloroflexus	3
Roseovarius	3
Dyella	3
Kangiella	3
Arenibacter	3
Sphaerochaeta	3
Runella	3
Gracilibacillus	3
Nitrosococcus	3
Methylomicrobium	3
Methanotorris	3
Salinispora	3
Desulfurococcus	3
Massilia	3
Hippea	3
Pelobacter	3
Erysipelothrix	3
Salinibacter	3
Fervidobacterium	3
Nonlabens	3
Methanocella	3
Pelosinus	3
Roseomonas	3
Sulfurihydrogenibium	3
Olsenella	3
Halanaerobium	3
Endozoicomonas	3
Dokdonia	3
Methylobacter	3
Rahnella	3
Dehalobacter	3
Rhodopirellula	3
Peptostreptococcus	3
Sphingopyxis	3
Saccharopolyspora	3
Kurthia	3
Nakamurella	2
Hydrogenophaga	2
Methanoregula	2
Oligella	2
Lachnoanaerobaculum	2
Synergistes	2
Methanolobus	2
Rubellimicrobium	2
Polaribacter	2
Aminobacterium	2
Actinokineospora	2
Octadecabacter	2
Amphibacillus	2
Cystobacter	2
Muricauda	2
Cyclobacterium	2
Segniliparus	2
Barnesiella	2
Ilumatobacter	2
Vulcanisaeta	2
Thermocrispum	2
Oxalobacter	2
Thermoproteus	2
Dictyoglomus	2
Methanothermococcus	2
Spiribacter	2
Alishewanella	2
Microvirga	2
Microbulbifer	2
Agromyces	2
Chromobacterium	2
Pleomorphomonas	2
Serinicoccus	2
Alicycliphilus	2
Pseudanabaena	2
Thiobacillus	2
Trueperella	2
Megamonas	2
Dietzia	2
Neorhizobium	2
Micavibrio	2
Pseudoxanthomonas	2
Kocuria	2
Lyngbya	2
Terriglobus	2
Jonquetella	2
Cytophaga	2
Alloscardovia	2
Formosa	2
Gloeocapsa	2
Ensifer	2
Anoxybacillus	2
Natrialba	2
Lewinella	2
Tannerella	2
Thermofilum	2
Desulfococcus	2
Dechloromonas	2
Thermosynechococcus	2
Azorhizobium	2
Solimonas	2
Scardovia	2
Nonomuraea	2
Roseiflexus	2
Winogradskyella	2
Zobellia	2
Salinimicrobium	2
Methylovorus	2
Oceanospirillum	2
Advenella	2
Nevskia	2
Methanoculleus	2
Methanothermobacter	2
Enterovibrio	2
Parachlamydia	2
Oscillatoria	2
Conchiformibius	2
Colwellia	2
Haladaptatus	2
Thermodesulfatator	2
Haloquadratum	2
Erythrobacter	2
Orientia	2
Leptolyngbya	2
Hahella	2
Subdoligranulum	2
Beijerinckia	2
Kinetoplastibacterium	2
Scytonema	2
Thermodesulfovibrio	2
Polynucleobacter	2
Gramella	2
Pusillimonas	2
Oscillibacter	2
Pseudovibrio	2
Coprothermobacter	2
Sulfurovum	2
Asaia	2
Methylacidiphilum	2
Tepidanaerobacter	2
Ketogulonicigenium	2
Elizabethkingia	2
Brochothrix	2
Sodalis	2
Oceanimonas	2
Cardiobacterium	2
Rhodoferax	2
Methanocorpusculum	2
Natronomonas	2
Sporosarcina	2
Sulfobacillus	2
Lawsonia	2
Roseivivax	2
Glycomyces	2
Thermaerobacter	2
Parascardovia	2
Kribbella	2
Tenacibaculum	2
Richelia	2
Niabella	2
Nitrobacter	2
Thioclava	2
Melissococcus	2
Tropheryma	2
Magnetospirillum	2
Thiomonas	2
Thermanaerovibrio	2
Cyanobium	2
Parvularcula	2
Holospora	2
Rathayibacter	2
Leptospirillum	2
Halothece	2
Luteimonas	2
Micrococcus	2
Alloprevotella	2
Paraprevotella	2
Dermacoccus	2
Kaistia	2
Methylosarcina	2
Haloterrigena	2
Acidocella	2
Leisingera	2
Thermosipho	2
Gillisia	2
Acetobacterium	2
Mesoflavibacter	2
Echinicola	2
Methylocapsa	2
Delftia	2
Collimonas	2
Enterorhabdus	2
Actinotignum	2
Cycloclasticus	2
Rubrobacter	2
Chitinilyticum	2
Microcoleus	2
Pseudogulbenkiania	2
Anaerobaculum	2
Thermoplasma	2
Granulicatella	2
Dethiosulfovibrio	2
Verminephrobacter	2
Desulfomicrobium	2
Thermocrinis	2
Streptosporangium	2
Dorea	2
Methylobacillus	2
Halogeometricum	2
Oceanicaulis	2
Aciduliprofundum	2
Methylotenera	2
Rhodothermus	2
Sorangium	2
Fischerella	2
Oligotropha	2
Tetragenococcus	2
Bergeyella	2
Nesterenkonia	2
Marinospirillum	2
Wigglesworthia	2
Beggiatoa	2
Aequorivita	2
Odoribacter	2
Salinisphaera	2
Staphylothermus	2
Nitrosospira	2
Cyanobacterium	2
Citreicella	2
Celeribacter	2
Aneurinibacillus	2
Actibacterium	2
Thioalkalimicrobium	2
Helcococcus	2
Turicibacter	2
Bilophila	2
Saccharothrix	2
Saccharibacillus	2
Acaryochloris	2
Citromicrobium	2
Martelella	2
Jonesia	2
Butyricimonas	2
Aeropyrum	2
Gloeobacter	2
Labrenzia	2
Calothrix	2
Aliivibrio	2
Hirschia	2
Hafnia	1
Leucothrix	1
Balneatrix	1
Ferroglobus	1
Hydrogenovibrio	1
Singulisphaera	1
Thermobispora	1
Pelodictyon	1
Alkanindiges	1
Methanolacinia	1
Gallibacterium	1
Ureibacillus	1
Proteiniphilum	1
Thiorhodovibrio	1
Rudaea	1
Actinobaculum	1
Halonatronum	1
Bermanella	1
Granulibacter	1
Chitinimonas	1
Hyalangium	1
Corallococcus	1
Pirellula	1
Wohlfahrtiimonas	1
Methermicoccus	1
Desulfurispora	1
Mogibacterium	1
Sandarakinorhabdus	1
Tatlockia	1
Actinospica	1
Desulfatirhabdium	1
Allofustis	1
Saccharicrinis	1
Cellulosimicrobium	1
Hydrocarboniphaga	1
Halothermothrix	1
Desulfocapsa	1
Acetohalobium	1
Alcaligenes	1
Psychroserpens	1
Nitratiruptor	1
Nisaea	1
Methanoplanus	1
Butyricicoccus	1
Ruminiclostridium	1
Tatumella	1
Ottowia	1
Cetobacterium	1
Chelonobacter	1
Syntrophobacter	1
Sebaldella	1
Crinalium	1
Desulfotalea	1
Kordia	1
Amorphus	1
Oceanibaculum	1
Filifactor	1
Fulvimarina	1
Uliginosibacterium	1
Yokenella	1
Xylanimonas	1
Ignicoccus	1
Laribacter	1
Rhodomicrobium	1
Hyperthermus	1
Rhodovibrio	1
Stigmatella	1
Aquifex	1
Lacticigenium	1
Pleurocapsa	1
Parasutterella	1
Demetria	1
Thermobifida	1
Lysinimicrobium	1
Macrococcus	1
Fervidicoccus	1
Niastella	1
Thalassobacillus	1
Frischella	1
Caldanaerobacter	1
Arenitalea	1
Beutenbergia	1
Paludibacterium	1
Dehalogenimonas	1
Geopsychrobacter	1
Hungatella	1
Shimazuella	1
Holdemanella	1
Desulfobacterium	1
Jiangella	1
Akkermansia	1
Leadbetterella	1
Belliella	1
Sedimentitalea	1
Ectothiorhodospira	1
Empedobacter	1
Microbispora	1
Chthoniobacter	1
Cryobacterium	1
Viridibacillus	1
Teredinibacter	1
Oscillochloris	1
Nodosilinea	1
Desulfovermiculus	1
Planctopirus	1
Mesonia	1
Coleofasciculus	1
Neptuniibacter	1
Sediminibacterium	1
Sulfuricella	1
Desulfospira	1
Abiotrophia	1
Methylibium	1
Atopococcus	1
Saccharospirillum	1
Curvibacter	1
Orenia	1
Desulfarculus	1
Denitrovibrio	1
Blastococcus	1
Chondromyces	1
Thermacetogenium	1
Methanosalsum	1
Coriobacterium	1
Marinimicrobium	1
Solibacillus	1
Rubinisphaera	1
Algiphilus	1
Flavonifractor	1
Morganella	1
Anaerolinea	1
Caldisphaera	1
Cecembia	1
Tolumonas	1
Silanimonas	1
Azovibrio	1
Novispirillum	1
Amycolicicoccus	1
Nitrosopumilus	1
Gemmobacter	1
Paenirhodobacter	1
Simonsiella	1
Verrucomicrobium	1
Cenarchaeum	1
Methylovulum	1
Desulfovirgula	1
Kyrpidia	1
Oceanibulbus	1
Thermithiobacillus	1
Chitinibacter	1
Sciscionella	1
Thermobacillus	1
Modestobacter	1
Vagococcus	1
Bulleidia	1
Desulfurispirillum	1
Turicella	1
Maritimibacter	1
Inquilinus	1
Woodsholea	1
Hamadaea	1
Thalassobium	1
Fibrobacter	1
Mangrovimonas	1
Chlorogloeopsis	1
Tyzzerella	1
Alkalibacillus	1
Glaciibacter	1
Kozakia	1
Natronobacterium	1
Methanococcoides	1
Pseudorhodobacter	1
Diplosphaera	1
Promicromonospora	1
Zavarzinella	1
Shuttleworthia	1
Spirillospora	1
Microlunatus	1
Calditerrivibrio	1
Pseudophaeobacter	1
Kosmotoga	1
Kutzneria	1
Pluralibacter	1
Raphidiopsis	1
Gordonibacter	1
Desulfomonile	1
Methylomonas	1
Pseudoramibacter	1
Youngiibacter	1
Sulfuricurvum	1
Budvicia	1
Succinispira	1
Geoalkalibacter	1
Halarchaeum	1
Plesiocystis	1
Nafulsella	1
Varibaculum	1
Hoeflea	1
Epulopiscium	1
Stappia	1
Thermosediminibacter	1
Acetivibrio	1
Catonella	1
Thiovulum	1
Catenulispora	1
Desulfuromonas	1
Mucinivorans	1
Terribacillus	1
Kushneria	1
Gracilimonas	1
Lutibaculum	1
Lonsdalea	1
Halobacteroides	1
Halogranum	1
Syntrophorhabdus	1
Lachnospira	1
Petrotoga	1
Pannonibacter	1
Methyloceanibacter	1
Pseudaminobacter	1
Haliea	1
Eudoraea	1
Gemmatimonas	1
Nodularia	1
Gynuella	1
Chromohalobacter	1
Mastigocoleus	1
Haliscomenobacter	1
Salinarimonas	1
Lacinutrix	1
Thermoactinomyces	1
Pseudodonghicola	1
Ferroplasma	1
Herminiimonas	1
Anaerobiospirillum	1
Methylocella	1
Basilea	1
Kamptonema	1
Desulfonatronovibrio	1
Succinatimonas	1
Pyrolobus	1
Microscilla	1
Laceyella	1
Spirulina	1
Sporocytophaga	1
Raoultella	1
Catenuloplanes	1
Tumebacillus	1
Paraoerskovia	1
Thermosinus	1
Olleya	1
Magnetospira	1
Mesotoga	1
Rubrivivax	1
Crocinitomix	1
Saccharibacter	1
Methanohalophilus	1
Dethiobacter	1
Persephonella	1
Thalassobacter	1
Acidothermus	1
Salinarchaeum	1
Ornithinibacillus	1
Thermobaculum	1
Mahella	1
Chamaesiphon	1
Magnetococcus	1
Rubritalea	1
Sulfuritalea	1
Caldithrix	1
Phycisphaera	1
Desulforegula	1
Catenovulum	1
Azonexus	1
Fervidicella	1
Thermomicrobium	1
Fluoribacter	1
Cloacibacillus	1
Sneathiella	1
Pelagibaca	1
Methyloglobulus	1
Solirubrobacter	1
Spongiibacter	1
Propionicicella	1
Hellea	1
Paraglaciecola	1
Faecalitalea	1
Carnimonas	1
Smaragdicoccus	1
Pseudobacteroides	1
Senegalimassilia	1
Geitlerinema	1
Aurantimonas	1
Mariniradius	1
Oleispira	1
Marichromatium	1
Bibersteinia	1
Pseudoduganella	1
Kytococcus	1
Adlercreutzia	1
Timonella	1
Halopiger	1
Rubritepida	1
Mitsuokella	1
Leminorella	1
Desulfatibacillum	1
Halovivax	1
Croceibacter	1
Syntrophobotulus	1
Buttiauxella	1
Franconibacter	1
Thiocystis	1
Methanomethylovorans	1
Nesiotobacter	1
Terrimonas	1
Zooshikella	1
Fibrisoma	1
Thioflavicoccus	1
Halothiobacillus	1
Diplorickettsia	1
Bhargavaea	1
Chrysiogenes	1
Ilyobacter	1
Anaerophaga	1
Ramlibacter	1
Agarivorans	1
Thioploca	1
Lentibacillus	1
Desulfotignum	1
Tistrella	1
Caldilinea	1
Desulfonatronospira	1
Caminibacter	1
Methanothermus	1
Bizionia	1
Holophaga	1
Oceaniovalibus	1
Jeotgalibacillus	1
Sporichthya	1
Algibacter	1
Schlesneria	1
Coraliomargarita	1
Ignatzschineria	1
Thermodesulfobium	1
Proteiniclasticum	1
Xenophilus	1
Syntrophus	1
Desulfurella	1
Fructobacillus	1
Ornithobacterium	1
Defluviitoga	1
Gulosibacter	1
Stenoxybacter	1
Chthonomonas	1
Segetibacter	1
Aquaspirillum	1
Methylohalobius	1
Thiorhodospira	1
Imtechella	1
Lautropia	1
Snodgrassella	1
Nanoarchaeum	1
Succinimonas	1
Ruania	1
Kordiimonas	1
Caldanaerobius	1
Tuberibacillus	1
Piscirickettsia	1
Moorea	1
Gimesia	1
Thermincola	1
Amphritea	1
Solobacterium	1
Kluyvera	1
Sideroxydans	1
Prosthecochloris	1
Caldicoprobacter	1
Gelidibacter	1
Allokutzneria	1
Zymobacter	1
Trichodesmium	1
Belnapia	1
Desulfocurvus	1
Caldalkalibacillus	1
Adhaeribacter	1
Aquamicrobium	1
Nitratifractor	1
Cylindrospermopsis	1
Lachnoclostridium	1
Tepidiphilus	1
Fodinicurvata	1
Desmospora	1
Mastigocladopsis	1
Avibacterium	1
Oceanobacter	1
Caloramator	1
Polymorphum	1
Psychrilyobacter	1
Kiloniella	1
Pelagibacterium	1
Eremococcus	1
Sphaerobacter	1
Flectobacillus	1
Owenweeksia	1
Polycyclovorans	1
Nitritalea	1
Prolixibacter	1
Methylophilus	1
Coprobacter	1
Kandleria	1
Centipeda	1
Xanthobacter	1
Gemmata	1
Halorhodospira	1
Dielma	1
Renibacterium	1
Skermanella	1
Fibrella	1
Aureimonas	1
Maricaulis	1
Edaphobacter	1
Ornithinimicrobium	1
Saprospira	1
Stanieria	1
Syntrophomonas	1
Roseibium	1
Methylococcus	1
Dinoroseobacter	1
Tsukamurella	1
Desulfonatronum	1
Nitrococcus	1
Dermatophilus	1
Caldimonas	1
Acidianus	1
Leclercia	1
Aeromicrobium	1
Anaerovibrio	1
Anaeroglobus	1
Acidobacterium	1
Arsenophonus	1
Draconibacterium	1
Janibacter	1
Plesiomonas	1
Nitrincola	1
Planktomarina	1
Arhodomonas	1
Vitreoscilla	1
Propionimicrobium	1
Simiduia	1
Truepera	1
Marinithermus	1
Thiorhodococcus	1
Azohydromonas	1
Austwickia	1
Epilithonimonas	1
Pyramidobacter	1
Chloroherpeton	1
Enorma	1
Syntrophothermus	1
Propionispira	1
Streptobacillus	1
Acetonema	1
Bacteroidetes	1
Commensalibacter	1
Thermovirga	1
Brackiella	1
Blastopirellula	1
Fluviicola	1
Arcticibacter	1
Lechevalieria	1
Aphanizomenon	1
Conexibacter	1
Dichelobacter	1
Gaetbulibacter	1
Zunongwangia	1
Haliangium	1
Aromatoleum	1
Methanohalobium	1
Ktedonobacter	1
Herpetosiphon	1
Thermogladius	1
Dactylococcopsis	1
Geminocystis	1
Carboxydothermus	1
Porphyrobacter	1
Chlorobaculum	1
Oceanithermus	1
Solitalea	1
Meganema	1
Pedosphaera	1
Eggerthia	1
Brachymonas	1
Ponticaulis	1
Acidimicrobium	1
Robiginitomaculum	1
Lachnobacterium	1
Salinivibrio	1
Catellicoccus	1
Anaeroarcus	1
Marinilabilia	1
Sediminimonas	1
Dolosigranulum	1
Microvirgula	1
Marinitoga	1
Paucisalibacillus	1
Sneathia	1
Kineosphaera	1
Geothrix	1
Stackebrandtia	1
Natranaerobius	1
Cesiribacter	1
Halosimplex	1
Desulfobacula	1
Actinoalloteichus	1
Cryptobacterium	1
Symbiobacterium	1
Halomicrobium	1
Flexithrix	1
Aestuariibacter	1
Yaniella	1
Effusibacillus	1
Herbidospora	1
Methanospirillum	1
Phenylobacterium	1
Humibacter	1
Thermosphaera	1
Isosphaera	1
Desulfohalobium	1
Halotalea	1
Wolinella	1
Necropsobacter	1
Intestinibacter	1
Thiolapillus	1
Pelotomaculum	1
Terrisporobacter	1
Kosakonia	1
Aminiphilus	1
Parvibaculum	1
Dactylosporangium	1
Leeia	1
Hydrogenobacter	1
Salipiger	1
Agrococcus	1
Niveispirillum	1
Curtobacterium	1
Methylomarinum	1
Cryptosporangium	1
Rickettsiella	1
Thiocapsa	1
Catenibacterium	1
Prochlorothrix	1
Elusimicrobium	1
Eikenella	1
Moorella	1
Methanosphaerula	1
Catelliglobosispora	1
Holdemania	1
Altibacter	1
Johnsonella	1
Devosia	1
Actinosynnema	1
Alysiella	1
Derxia	1
Terasakiella	1
Alkalilimnicola	1
Allobaculum	1
Komagataeibacter	1
Leptonema	1
Nautilia	1
Erysipelatoclostridium	1
Methyloversatilis	1
Granulicoccus	1
Halalkalicoccus	1
Rivularia	1
Sporomusa	1
Melioribacter	1
Hylemonella	1
Actinomycetospora	1
Desulfatiglans	1
Gayadomonas	1
Thermomonospora	1
Sharpea	1
Fimbriimonas	1
Actinocatenispora	1
Ethanoligenens	1
Weeksella	1
Aminomonas	1
Neptunomonas	1
Sanguibacter	1
Anditalea	1
Arcanobacterium	1
Geodermatophilus	1
Rudanella	1
Phaeodactylibacter	1
Caldivirga	1
Schleiferia	1
Jannaschia	1
Duganella	1
Mariprofundus	1
Fretibacterium	1
Pseudopedobacter	1
Starkeya	1
Gallionella	1
Ignisphaera	1
Caloranaerobacter	1
Desulfitibacter	1
Cobetia	1
Thermomonas	1
Joostella	1
Chitinivibrio	1
Algicola	1
Methanopyrus	1
Pseudoclavibacter	1
Heliobacterium	1
Rhodonellum	1
Nitrospina	1
Siansivirga	1
Grimontia	1
Aestuariimicrobium	1
Longispora	1
Lentisphaera	1
Aliagarivorans	1
Litoreibacter	1
Simplicispira	1
Rubidibacter	1
Emticicia	1
Mucilaginibacter	1
Desulfurivibrio	1
Fulvivirga	1
Dolichospermum	1
Paludibacter	1
Methanofollis	1
Acidilobus	1
Lamprocystis	1
Sediminibacillus	1
Thermovibrio	1
Thermophagus	1
Deferribacter	1
Tetrasphaera	1
Phascolarctobacterium	1
Perlucidibaca	1
Stomatobaculum	1
Anaerotruncus	1
Planktothrix	1
Ignavibacterium	1
Arsenicicoccus	1
Cylindrospermum	1
Frateuria	1
Anaerofustis	1
Haloglycomyces	1
Haloplasma	1
Gryllotalpicola	1
Simkania	1
Methanosphaera	1
Gilliamella	1
Chroococcidiopsis	1
Marvinbryantia	1
Turneriella	1
Phaseolibacter	1
Actinopolymorpha	1
Rikenella	1
Desulfobacca	1
Salsuginibacillus	1
Saccharophagus	1
Methanomassiliicoccus	1
Indibacter	1
Methanomicrobium	1
Rhodovulum	1
Ferrovum	1
Thalassobaculum	1
Andreprevotia	1
Alkaliflexus	1
Mycetocola	1
Picrophilus	1
Marinococcus	1
Kineococcus	1
Caldisericum	1
Olivibacter	1
Oerskovia	1
Planomicrobium	1
Clostridiisalibacter	1
Isoptericola	1
Afifella	1
Chitinophaga	1
Chelativorans	1
Shimwellia	1
Methyloferula	1
Sagittula	1
Succinivibrio	1
Enhydrobacter	1
Cucumibacter	1
Crocosphaera	1
Halalkalibacillus	1
Rhodoluna	1
Robiginitalea	1
Lentzea	1
Desulfurobacterium	1
Haematobacter	1
Leptothrix	1
Roseibacterium	1
Methylosinus	1
Waddlia	1
Pimelobacter	1
Methylocaldum	1
Marmoricola	1
Wenxinia	1
Mobilicoccus	1
Aliiglaciecola	1
Mucispirillum	1
Thalassolituus	1
Allochromatium	1
Galbibacter	1
Verrucomicrobiae	1
Faecalicoccus	1
Phaeospirillum	1
Caldibacillus	1
Prauserella	1
Balneola	1
Flexistipes	1
Zhouia	1
Bavariicoccus	1
Chitiniphilus	1
Salinispira	1
Acaricomes	1
Opitutus	1
Salinimonas	1
Jejuia	1
Natronolimnobius	1
Leeuwenhoekiella	1
Marivirga	1
Phycicoccus	1
Verrucosispora	1
Deefgea	1
Maritalea	1
Ammonifex	1
Atopobacter	1
Alloiococcus	1
Thermobrachium	1
Henriciella	1
