## Supplementary material for "Cross-biome microbial networks reveal functional redundancy and suggest genome reduction through functional complementarity": Supplementary Table S1.xlsx

### Sheet: Hoja1
Supplementary Table S1: General statistics on the network. Terminal assemblages are assemblages with no outgoing edges. Bifurcating assemblages are assemblages with more than one outgoing edge Multi-environment assemblages are assemblages shared with other environments, except in the TOTAL row, in which they are the total number of multi-environment assemblages in the combined network
	Input samples	Input genera	Included samples	Included genera	Total assemblages	Terminal assemblages	Bifurcating assemblages	Bifurcating assemblages + individual bifurcating genera	Multi-environment assemblages
Combined	966	5369	5253	514	701	369	119	439	68
Freshwater	480	922	914	172	112	64	6	57	{'Marine water': 12, 'Marine sediments': 4, 'Oil': 2, 'Thermal': 2, 'Hypothermal': 4, 'Soils': 14, 'Host-associated': 9, ' Water treatment': 7}
Marine water	232	401	396	108	77	31	10	57	{'Freshwater': 12, 'Marine sediments': 10, 'Oil': 1, 'Thermal': 2, 'Hypothermal': 3, 'Soils': 8, 'Host-associated': 5, ' Water treatment': 1}
Marine sediments	167	251	244	49	34	14	4	16	{'Freshwater': 4, 'Marine water': 10, 'Oil': 3, 'Thermal': 2, 'Soils': 6, 'Host-associated': 1, ' Water treatment': 2}
Hypersaline	80	88	55	10	7	4	0	1	{'Oil': 1}
Oil	149	152	127	35	21	15	0	8	{'Freshwater': 2, 'Marine water': 1, 'Marine sediments': 3, 'Hypersaline': 1, 'Soils': 3, 'Host-associated': 1, ' Water treatment': 2}
Thermal	198	248	225	50	32	17	3	14	{'Freshwater': 2, 'Marine water': 2, 'Marine sediments': 2, 'Soils': 2, 'Host-associated': 3, ' Water treatment': 2}
Hypothermal	176	157	151	38	23	16	1	11	{'Freshwater': 4, 'Marine water': 3, 'Soils': 3, 'Host-associated': 2}
Soils	538	1290	1285	222	168	94	26	102	{'Freshwater': 14, 'Marine water': 8, 'Marine sediments': 6, 'Oil': 3, 'Thermal': 2, 'Hypothermal': 3, 'Host-associated': 12, ' Water treatment': 8}
Host-associated	653	1415	1415	291	260	95	60	179	{'Freshwater': 9, 'Marine water': 5, 'Marine sediments': 1, 'Oil': 1, 'Thermal': 3, 'Hypothermal': 2, 'Soils': 12, ' Water treatment': 1}
Water treatment	297	445	441	94	62	39	6	30	{'Freshwater': 7, 'Marine water': 1, 'Marine sediments': 2, 'Oil': 2, 'Thermal': 2, 'Soils': 8, 'Host-associated': 1}
